# Intracellular pH dynamics regulates intestinal stem cell lineage specification

**DOI:** 10.1101/2021.10.28.466337

**Authors:** Yi Liu, Efren Reyes, David Castillo-Azofeifa, Ophir D. Klein, Diane L. Barber, Todd Nystul

**Author notes:** These authors contributed equally to this work (Efren Reyes, David Castillo-Azofeifa).

## Abstract

Intracellular pH (pHi) dynamics is increasingly recognized to regulate myriad cell behaviors, including proliferation, migration, differentiation, and transformation. Here we report a new finding that pHi dynamics also regulates adult stem cell lineage specification. In mouse small intestinal organoids, we identify a pHi gradient along the crypt axis, lower at the crypt base and higher toward the villus, and find that dissipating this gradient by inhibiting Na^+^-H^+^ exchanger 1 (NHE1) activity genetically or pharmacologically abolishes crypt budding. Using single-cell RNA sequencing and lineage tracing we demonstrate that pHi dynamics acts downstream of ATOH1, with increased pHi promoting differentiation toward the secretory lineage, while reduced pHi biases differentiation into the absorptive lineage. Consistent with these results, disrupting the pHi gradient blocks new Paneth cell differentiation. Paneth cells provide an essential WNT signal to ISCs in organoids, and we find that the loss of crypt budding with inhibiting NHE1 activity is rescued with exogenous WNTs. Our findings indicate that pHi dynamics is tightly regulated in the ISC lineage and that an increase in pHi is required for the specification of secretory lineage, including Paneth cell differentiation that contributes to crypt maintenance. These observations reveal a previously unreported role for pHi dynamics in cell fate decisions within an adult stem cell lineage.
