## Supplementary material for "Intracellular pH dynamics regulates intestinal stem cell lineage specification": Table 1

### Sheet: Sheet1
P values, corresponding to Figure 1c
Group in comparison	Statistical significance
A	p<0.001
B	n.s.
C	n.s.
D	n.s.
E	p=0.0034
F	p<0.001
G	p=0.00289
H	p<0.001
I	n.s.
J	p=0.047
K	p=0.0058
L	p<0.001
M	p=0.0283
N	n.s.
O	p=0.0033
P	n.s.
